# Integrating healthcare and research genetic data empowers the discovery of 28 novel developmental disorders

**DOI:** 10.1101/797787

**Authors:** Joanna Kaplanis, Kaitlin E. Samocha, Laurens Wiel, Zhancheng Zhang, Kevin J. Arvai, Ruth Y. Eberhardt, Giuseppe Gallone, Stefan H. Lelieveld, Hilary C. Martin, Jeremy F. McRae, Patrick J. Short, Rebecca I. Torene, Elke de Boer, Petr Danecek, Eugene J. Gardner, Ni Huang, Jenny Lord, Iñigo Martincorena, Rolph Pfundt, Margot R. F. Reijnders, Alison Yeung, Helger G. Yntema, DDD Study, Lisenka E. L. M. Vissers, Jane Juusola, Caroline F. Wright, Han G. Brunner, Helen V. Firth, David R. FitzPatrick, Jeffrey C. Barrett, Matthew E. Hurles, Christian Gilissen, Kyle Retterer

## Abstract

*De novo* mutations (DNMs) in protein-coding genes are a well-established cause of developmental disorders (DD). However, known DD-associated genes only account for a minority of the observed excess of such DNMs. To identify novel DD-associated genes, we integrated healthcare and research exome sequences on 31,058 DD parent-offspring trios, and developed a simulation-based statistical test to identify gene-specific enrichments of DNMs. We identified 285 significantly DD-associated genes, including 28 not previously robustly associated with DDs. Despite detecting more DD-associated genes than in any previous study, much of the excess of DNMs of protein-coding genes remains unaccounted for. Modelling suggests that over 1,000 novel DD-associated genes await discovery, many of which are likely to be less penetrant than the currently known genes. Research access to clinical diagnostic datasets will be critical for completing the map of dominant DDs.
