## Supplemental Table 3 for "Integrating healthcare and research genetic data empowers the discovery of 28 novel developmental disorders"

### Sheet: Info
Integrating healthcare and research genetic data empowers the discovery of 28 novel developmental disorders
Joanna Kaplanis, Kaitlin E. Samocha, Laurens Wiel, Zhancheng Zhang et al.
Table S3: Novel genes
Symbol	HGNC symbol
HGNC_ID	HGNC ID
OMIM	OMIM entries, if any, associated with the gene
Publications	Publications linking mutations in the gene to a developmental disorder
sig_ASD	If the gene was significant in a study of inherited and de novo mutations in autism spectrum disorders (Satterstrom, Kosmicki, Wang et al 2019)
sig_meta	If the gene was significant in a meta-analysis of de novo mutations in individuals with neurodevelopmental disorders (Coe et al 2019)
Known_previously	If there was enough evidence in the literature to consider the gene diagnostic
Notes	Comments about collected information

### Sheet: Table_S3
Symbol	HGNC_ID	OMIM	Publications	sig_ASD	sig_meta	Known_previously	Notes
AP2S1	565	mim:600740 -- Hypocalciuric hypercalcemia, type III (AD)		Yes	No	No
ARF1	652	mim:618615 -- Periventricular nodular heterotopia 8 (AD)	https://www.ncbi.nlm.nih.gov/pubmed/28868155	No	No	Yes
ARHGAP35	4591	None		No	No	No
ATP6V0A1	865	None	https://www.ncbi.nlm.nih.gov/pubmed/30842224	No	No	No
DDX23	17347	None		No	No	No
DSP	3052	mim:607450 -- Arrhythmogenic right ventricular dysplasia 8 (AD) mim:605676 -- Cardiomyopathy, dilated, with woolly hair and keratoderma (AR) mim:615821 -- Dilated cardiomyopathy with woolly hair, keratoderma, and tooth agenesis (AD) mim:609638 -- Epidermolysis bullosa, lethal acantholytic (AR) mim:612908 -- Keratosis palmoplantaris striata II (AD) mim:607655 -- Skin fragility-woolly hair syndrome…	Multiple	No	No	Yes
FBXW7	16712	None		No	No	No
GIGYF1	9126	None		Yes	No	No
GNB2	4398	None		No	No	No	One publication: "Familial Sinus Node and Atrioventricular Conduction Dysfunction" (https://www.ncbi.nlm.nih.gov/pubmed/28219978)
H3F3A	4764	None	https://www.ncbi.nlm.nih.gov/pubmed/31942419	No	No	No	ClinVar likely pathogenic variant associated with an inborn genetic disease
HNRNPD	5036	None		No	Yes	No
KCNK3	6278	mim:615344 -- Pulmonary hypertension, primary, 4 (AD)		No	No	No
MFN2	16877	mim:609260 -- Charcot-Marie-Tooth disease, axonal, type 2A2A (AD) mim:617087 -- Charcot-Marie-Tooth disease, axonal, type 2A2B (AR) mim:601152 -- Hereditary motor and sensory neuropathy VIA (AD)	Multiple	No	No	Yes
MIB1	21086	mim:615092 -- Left ventricular noncompaction 7 (AD)	https://www.ncbi.nlm.nih.gov/pubmed/30322850	No	No	Yes
MMGT1	28100	None		No	No	No
MSL2	25544	None	https://www.ncbi.nlm.nih.gov/pubmed/31332282	No	No	No	Candidate in one autism study (q < 0.1)
PRKAR1B	9390	None	https://www.ncbi.nlm.nih.gov/pubmed/24722252	No	No	No	Potentially tied to a late-onset neurodegenerative disorder
PRPF8	17340	mim:600059 -- Retinitis pigmentosa 13 (AD)		No	No	Yes
PSMC5	9552	None		No	No	No
RAB14	16524	None		No	No	No
SATB1	10541	None		Yes	No	No
SPEN	17575	None		No	Yes	No
SRRM2	16639	None		No	Yes	No
TCF7L2	11641	mim:125853 -- {Diabetes mellitus, type 2, susceptibility to}		Yes	Yes	No
TFE3	11752	mim:300853 -- Renal cell carcinoma, papillary, 1	https://www.ncbi.nlm.nih.gov/pubmed/30595499 https://www.ncbi.nlm.nih.gov/pubmed/31833172	No	No	Yes	2019 publications
U2AF2	23156	None		No	Yes	No
UPF1	9962	None		No	No	No
ZFHX4	30939	mim:178300 -- ?Ptosis, congenital (AD)	https://www.ncbi.nlm.nih.gov/pubmed/11935336	No	No	No
